# Hepatitis B virus proteome analysis identifies apolipoprotein C1 facilitating particle production and virus entry

**DOI:** 10.64898/2026.04.03.716119

**Authors:** Shangqing Yang, Firat Nebioglu, Minh Tu Pham, Yen-Chia Lin, Andreas Pichlmair, Shirin Nkongolo, Pietro Scaturro, Stephan Urban, Stefan Seitz, Ralf Bartenschlager

**Author notes:** Contributed equally to this work (Shangqing Yang, Firat Nebioglu). **Correspondence:** Prof. Dr. Dr. h.c. Ralf Bartenschlager, Department of Infectious Diseases, Molecular Virology, Center for Integrative Infectious Disease Research (CIID), University of Heidelberg, Im Neuenheimer Feld 344, 1st. Floor, 69120, Heidelberg, Germany.

## Abstract

**Background & Aims:** Antiviral therapies targeting hepatitis B virus (HBV) suppress viral replication, but rarely achieve functional cure. Understanding HBV-host cell interaction is crucial for developing novel therapeutic approaches. Here, we report host cell proteins associated with HBV virions and filamentous subviral particles (fSVPs) and characterize one of them, apolipoprotein C1 (ApoC1), mechanistically.

**Methods:** Highly purified HBV virions and fSVPs were obtained by sequential use of several biophysical methods. Particles were analyzed by mass spectrometry and associated proteins were evaluated phenotypically using an HBV infection model. The top hit, ApoC1 was characterized in detail.

**Results:** Associated with virions and fSVPs, we identified in addition to known chaperones such as HSP90AB1 and HSC70, several apolipoprotein-related factors. RNAi-based phenotypic validation identified strongest effects for ApoC1, likely due to two complementary effects. First, ApoC1 depletion reduced intracellular cholesterol level impairing HBV infection and SVP production, which was compensated by exogenous cholesterol substitution. Second, ApoC1 that is mainly enriched in high-density lipoprotein (HDL), associates with HBV virions and fSVPs and increases HBV infectivity. The same was found for hepatitis D virus (HDV), a satellite virus utilizing HBV envelopes. Supplementation of exogenous HDL enhanced infection most likely via scavenger receptor class B type 1 (SR-B1), the natural HDL receptor. Consistently, inhibition of SR-B1 suppressed HBV and HDV infection.

**Conclusions:** We established a method for obtaining highly purified HBV virions and fSVPs and identified the HDL component ApoC1 to associate with both particle types. ApoC1 promotes HBV and HDV infection most likely via SR-B1 facilitating viral entry.
