## Supplementary Figures and Tables for "Hepatitis B virus proteome analysis identifies apolipoprotein C1 facilitating particle production and virus entry": Table S1-Viral Peptides-2026.04.02_Final.xlsx

### Sheet: Sheet1
Proteins	Leading razor protein	Gene names	Sequence	Intensity HepAD38_HBV_anti-HBs_1	Intensity HepAD38_HBV_anti-HBs_2	Intensity HepAD38_HBV_anti-HBs_3	Intensity HepAD38_HBV_anti-HBs_4	Intensity HepAD38_HBV_anti-HBs_5	Intensity HepAD38_HBV_anti-IgG1_1	Intensity HepAD38_HBV_anti-IgG1_2	Intensity HepAD38_HBV_anti-IgG1_3	Intensity HepAD38_HBV_anti-IgG1_4	Intensity HepAD38_HBV_anti-IgG1_5	Intensity HepAD38_SVP_anti-HBs_1	Intensity HepAD38_SVP_anti-HBs_2	Intensity HepAD38_SVP_anti-HBs_3	Intensity HepAD38_SVP_anti-HBs_4	Intensity HepAD38_SVP_anti-HBs_5	Intensity HepAD38_SVP_anti-IgG1_1	Intensity HepAD38_SVP_anti-IgG1_2	Intensity HepAD38_SVP_anti-IgG1_3	Intensity HepAD38_SVP_anti-IgG1_4	Intensity HepAD38_SVP_anti-IgG1_5	Intensity HepG2_anti-HBs_1	Intensity HepG2_anti-HBs_2	Intensity HepG2_anti-HBs_3	Intensity HepG2_anti-HBs_4	Intensity HepG2-Hb2-7_anti-HBs_1	Intensity HepG2-Hb2-7_anti-HBs_2	Intensity HepG2-Hb2-7_anti-HBs_3	Intensity HepG2-Hb2-7_anti-HBs_4	Intensity HepG2-Hb2-7_anti-IgG1_1	Intensity HepG2-Hb2-7_anti-IgG1_2	Intensity HepG2-Hb2-7_anti-IgG1_3	Intensity HepG2-Hb2-7_anti-IgG1_4	R Count	K Count	Length	Mass	PEP	Score	Intensity	MS/MS Count	Protein group IDs
P03138	P03138	pre S1	ANTANPDWDFNPNK	29.956	29.9646	30.5152	31.2991	32.6287	NaN	NaN	NaN	NaN	NaN	29.5276	30.1556	29.6839	32.7623	30.8666	NaN	NaN	NaN	NaN	NaN	NaN	NaN	NaN	NaN	34.7098	32.9878	34.1469	34.1962	NaN	24.185	NaN	NaN	0	1	14	1602,7063	3,2335E-73	185,18	100320000000	42	452
P03138	P03138	Pre S1	ANTANPDWDFNPNKDTWPDANK	NaN	NaN	NaN	25.0922	25.3135	NaN	NaN	NaN	NaN	NaN	NaN	NaN	NaN	NaN	NaN	NaN	NaN	NaN	NaN	NaN	NaN	NaN	NaN	NaN	26.1381	25.7512	26.6967	26.2052	NaN	NaN	NaN	NaN	0	2	22	2530,1149	7,9484E-85	170,14	393930000	9	452
P03146;P0C573	P03146	Core	DLLDTASALYR	29.5372	29.3075	23.9146	29.9131	32.0659	NaN	NaN	NaN	NaN	NaN	NaN	25.7038	NaN	23.2636	NaN	NaN	NaN	NaN	NaN	NaN	NaN	NaN	NaN	NaN	NaN	NaN	NaN	NaN	NaN	NaN	NaN	NaN	1	0	11	1236,635	1,5209E-141	218,48	7030700000	13	453
P03146;P0C573	P03146	Core	DLVVSYVNTNMGLK	24.5896	26.6921	26.5995	28.2494	30.031	NaN	NaN	NaN	NaN	NaN	NaN	NaN	NaN	26.9989	NaN	NaN	NaN	NaN	NaN	NaN	NaN	NaN	NaN	NaN	NaN	NaN	NaN	NaN	NaN	NaN	NaN	NaN	0	1	14	1551,7967	4,7089E-64	182,28	1785700000	19	453
P03138	P03138	pre S1	DTWPDANK	NaN	NaN	21.3945	NaN	31.0135	NaN	NaN	NaN	NaN	NaN	28.4852	29.2832	28.7361	25.6675	30.0776	NaN	NaN	NaN	NaN	NaN	NaN	NaN	NaN	NaN	NaN	28.1545	27.0401	NaN	NaN	NaN	NaN	NaN	0	1	8	945,41921	0,0042505	106,42	5269700000	6	452
P03146;P0C573	P03146	Core	EALESPEHCSPHHTALR	28.9475	28.0315	31.2687	31.8338	33.7779	NaN	NaN	NaN	NaN	NaN	25.6419	25.9232	24.6984	30.9507	26.1951	NaN	NaN	NaN	NaN	NaN	NaN	NaN	NaN	NaN	NaN	NaN	NaN	NaN	NaN	NaN	NaN	NaN	1	0	17	1969,9065	4,0365E-177	212,83	24231000000	27	453
P03146;P0C573	P03146	Core	EFGATVELLSFLPSDFFPSVR	26.754	27.9867	28.7059	27.2255	30.8162	NaN	NaN	NaN	NaN	NaN	23.296	NaN	NaN	28.1832	25.9904	NaN	NaN	NaN	NaN	NaN	NaN	NaN	NaN	NaN	23.5921	NaN	NaN	NaN	NaN	NaN	NaN	NaN	1	0	21	2357,1943	0	355,74	3259000000	16	453
P03138	P03138	S	FLWEWASAR	28.3952	28.6665	29.3277	30.7121	32.069	NaN	NaN	NaN	NaN	NaN	28.6306	28.9818	28.4544	31.8985	29.7094	NaN	NaN	NaN	NaN	NaN	NaN	NaN	NaN	NaN	33.86	32.9168	33.7453	33.4298	NaN	NaN	NaN	NaN	1	0	9	1164,5716	1,2685E-06	141,52	63581000000	41	452
P03138	P03138	pre S2	GLYFPAGGSSSGTVNPVLTTASPLSSIFSR	NaN	NaN	NaN	NaN	NaN	NaN	NaN	NaN	NaN	NaN	NaN	NaN	NaN	NaN	NaN	NaN	NaN	NaN	NaN	NaN	NaN	NaN	NaN	NaN	34.9442	34.4872	34.8449	34.864	26.5743	25.9633	NaN	NaN	1	0	30	2969,5135	0	524,6	119430000000	15	452
P03138	P03138	pre S1	GQNLSTSNPLGFFPDHQLDPAFR	NaN	NaN	NaN	23.9875	25.3823	NaN	NaN	NaN	NaN	NaN	NaN	NaN	NaN	25.271	NaN	NaN	NaN	NaN	NaN	NaN	NaN	NaN	NaN	NaN	27.8904	26.3145	26.95	26.8595	NaN	NaN	NaN	NaN	1	0	23	2557,235	2,5001E-07	89,946	684510000	6	452
P03138	P03138	Pre S2	IGDPALNMENITSGFLGPLLVLQAGFFLLTR	NaN	NaN	NaN	NaN	22.4935	NaN	NaN	NaN	NaN	NaN	NaN	NaN	NaN	NaN	NaN	NaN	NaN	NaN	NaN	NaN	NaN	NaN	NaN	NaN	28.8864	NaN	25.6988	25.0991	NaN	NaN	NaN	NaN	1	0	31	3316,7894	0	208,57	592520000	6	452
P03156	P03156	Polymerase	LADEGLNR	NaN	NaN	NaN	24.9302	NaN	NaN	NaN	NaN	NaN	NaN	NaN	NaN	NaN	26.1042	24.9588	NaN	NaN	NaN	NaN	NaN	NaN	NaN	NaN	NaN	NaN	NaN	NaN	NaN	NaN	NaN	NaN	NaN	1	0	8	886,45084	0,0013436	162,07	136710000	3	454
P03156	P03156	Polymerase	LGLQSQQGHLAR	26.975	27.2229	28.0962	27.6163	29.7925	NaN	NaN	NaN	NaN	NaN	25.4968	25.4354	24.6535	28.9313	25.7647	NaN	NaN	NaN	NaN	NaN	NaN	NaN	NaN	NaN	NaN	NaN	NaN	NaN	NaN	NaN	NaN	NaN	1	0	12	1306,7106	4,999E-107	170,99	2399200000	16	454
P03138	P03138	pre S1	NTHPQAMQWNSTTFHQTLQDPR	29.6548	29.5547	31.1457	31.3188	32.6967	NaN	NaN	NaN	NaN	NaN	26.2926	31.4137	29.5111	32.5386	30.9583	NaN	NaN	NaN	NaN	NaN	NaN	NaN	NaN	NaN	34.1493	32.2408	32.8639	32.7207	NaN	NaN	NaN	NaN	1	0	22	2637,2143	2,255E-229	212,55	64706000000	103	452
P03138	P03138	Pre S1	PSDGNCTCIPIPSSWAFGK	25.793	NaN	26.9275	28.8256	31.1534	NaN	NaN	NaN	NaN	NaN	NaN	24.5737	26.6106	30.5738	27.1521	NaN	NaN	NaN	NaN	NaN	NaN	NaN	NaN	NaN	31.2915	31.6755	31.9978	31.4204	NaN	NaN	NaN	NaN	0	1	19	2092,9346	0	363,68	18145000000	56	452
P03138	P03138	S	QPTPLSPPLR	29.4705	29.5449	30.0135	30.7815	32.6802	NaN	NaN	NaN	NaN	NaN	28.3196	29.3284	28.9243	32.027	30.2243	NaN	NaN	NaN	NaN	NaN	NaN	NaN	NaN	NaN	33.9965	32.7304	33.3502	33.1802	NaN	NaN	NaN	NaN	1	0	10	1104,6291	0,0035418	118,5	63434000000	25	452
P03156	P03156	Polymerase	RPFGVEPSGSGHTTNFASK	NaN	24.7229	NaN	24.2364	25.9152	NaN	NaN	NaN	NaN	NaN	NaN	NaN	NaN	NaN	NaN	NaN	NaN	NaN	NaN	NaN	NaN	NaN	NaN	NaN	NaN	NaN	NaN	NaN	NaN	NaN	NaN	NaN	1	1	19	1974,9548	6,7847E-05	94,856	110730000	4	454
P03138	P03138	S	TCMTTAQGTSMYPSCCCTK	24.367	NaN	27.2657	28.8026	31.8661	NaN	NaN	NaN	NaN	NaN	25.6221	NaN	26.3995	31.0437	27.711	NaN	NaN	NaN	NaN	NaN	NaN	NaN	NaN	NaN	31.2059	32.3844	33.005	33.098	NaN	NaN	NaN	NaN	0	1	19	2243,8448	0	347,6	33036000000	125	452
P03146;P0C573	P03146	Core	TPPAYRPPNAPILSTLPETTVVR	28.4265	28.561	28.6438	30.0499	31.4546	NaN	NaN	NaN	NaN	NaN	NaN	NaN	NaN	28.4432	25.1642	NaN	NaN	NaN	NaN	NaN	NaN	NaN	NaN	NaN	NaN	NaN	NaN	NaN	NaN	NaN	NaN	NaN	2	0	23	2489,3642	4,7414E-33	148,09	5633200000	21	453
P03156	P03156	Polymerase	TPSFPNIHLHQDIIK	NaN	NaN	24.2419	25.5851	24.9339	NaN	NaN	NaN	NaN	NaN	NaN	NaN	NaN	NaN	NaN	NaN	NaN	NaN	NaN	NaN	NaN	NaN	NaN	NaN	NaN	NaN	NaN	NaN	NaN	NaN	NaN	NaN	0	1	15	1758,9417	0,027218	50,079	102230000	3	454
P03156	P03156	Polymerase	VAEDLNLGNLNVSIPWTHK	25.0023	24.1274	24.8618	25.0965	27.3684	NaN	NaN	NaN	NaN	NaN	NaN	NaN	NaN	25.1478	23.6707	NaN	NaN	NaN	NaN	NaN	NaN	NaN	NaN	NaN	NaN	NaN	NaN	NaN	NaN	NaN	NaN	NaN	0	1	19	2119,1062	0,0010102	83,423	342080000	7	454
P03138	P03138	pre S2	VGAGAFGLGFTPPHGGLLGWSPQAQGILQTLPANPPPASTNR	31.015	31.4188	30.3595	31.3275	32.0576	NaN	NaN	NaN	NaN	NaN	30.8961	31.1036	30.5202	31.4325	32.3187	NaN	NaN	NaN	NaN	NaN	NaN	NaN	NaN	NaN	32.9549	33.891	33.5026	33.5993	NaN	NaN	NaN	NaN	1	0	42	4149,1548	0	292,54	77123000000	54	452
